# Fibulin-2 transduces a matrix-to-metabolism signal in kidney fibrosis

**DOI:** 10.64898/2026.06.19.733428

**Authors:** Yuan Gui, Yuanyuan Wang, Wenxue Li, Jia-Jun Liu, Chen Dai, Samantha Mae Mallari, Kelly Zheng, Cameron Jones, Henry Wells Shaffer, Liora Yueran Dorsett, Tessora Chang, Benjamin Malowitz, Yanbao Yu, Wei Chen, Silvia Liu, Hongbo Liu, Yansheng Liu, Dong Zhou

**Affiliations:** Division of Nephrology, Department of Medicine, University of Connecticut School of Medicine, Farmington, CT, 06030, USA; Yale Cancer Biology Institute, Yale University, West Haven, Connecticut, 06520, USA; Department of Pharmacology, School of Medicine, Yale University, New Haven, Connecticut, 06520, USA; Organ Pathobiology and Therapeutics Institute, University of Pittsburgh School of Medicine, Pittsburgh, PA, 15261, USA; Department of Chemistry & Biochemistry, University of Delaware, Newark, DE, 19716, USA; Nephrology Division, Department of Medicine, Albert Einstein College of Medicine, Bronx, NY, 10461, USA; Department of Pharmacology and Chemical Biology, University of Pittsburgh School of Medicine, Pittsburgh, PA, 15261, USA; Department of Biomedical Genetics, University of Rochester Medical Center, Rochester, NY, 14642, USA; Department of Biomedical Informatics and Data Science, Yale University School of Medicine, New Haven, Connecticut. 06516, USA

**Keywords:** Smoothened, Fibulin 2, ACAT1, GWAS, Proteomics, Lipidomics

## Abstract

Fibrotic extracellular matrix (ECM) is not merely a structural scaffold but an instructive signaling interface that shapes epithelial cell state. However, the molecular cues by which matrix remodeling controls tubular metabolism during kidney fibrosis remain poorly defined. Here, we identify Fibulin-2 (FBLN2) as a fibroblast-derived matrix cue that transduces fibrotic ECM remodeling into tubular mitochondrial metabolic reprogramming. Using fibroblast-selective deletion of Smoothened (Smo) across distinct fibroblast subpopulations, we found that loss of fibroblast Smo preserved kidney function and attenuated fibrosis in mouse models of chronic kidney injury. Multi-omics profiling revealed coordinated remodeling of the fibrotic matrisome, highlighted by suppression of FBLN2, an ECM glycoprotein genetically linked to kidney function in humans. Mechanistically, FBLN2 engaged EGFR in tubular epithelial cells and activated EGFR-AKT signaling in a non-canonical ligand-like manner. This signaling axis suppressed acetyl-CoA acetyltransferase 1 (ACAT1), a mitochondrial regulator of fatty acid oxidation and amino acid metabolism. Disruption of fibroblast Smo-FBLN2 signaling restored ACAT1-dependent oxidative metabolism and reduced tubular fibrotic activation. Spatial lipidomics revealed compartment-specific lipid remodeling associated with altered mitochondrial fatty acid metabolism, including acylcarnitine and phospholipid changes linked to reduced fibrotic injury. Together, these findings define a Fibulin-2-EGFR-ACAT1 matrix-to-metabolism signaling axis that couples fibrotic ECM remodeling to tubular mitochondrial metabolism during kidney fibrosis.
