## Supplementary Table 1 for "Fibulin-2 transduces a matrix-to-metabolism signal in kidney fibrosis"

### Sheet: Sheet 1
id	mzLow	mzHigh	oneOverk0Low	oneOverk0High	ccsLow	ccsHigh	name	rootRegionIntensity	color	hasData	NeutralMass	Notation	Formula	Source	Database	Identifiers	mSigma	Î.m.z	Î.CCS	MSMS.score	index
106428	482.355	482.365	1.1031	1.1231	227.219	231.339	1-Hexadecyl-sn-glycero-3-phosphocholine	870.592	#fdbf6f	TRUE	481.354	[M+H]+	C24H52NO6P	Target List	kidney_lipid_pos_target_list	CAS (52691-62-0)	34.2521	-0.000589886	-0.00482289		featureID:106428 1-Hexadecyl-sn-glycero-3-phosphocholine [M+H]+
106429	520.306	520.316	1.09126	1.11126	224.33	228.441	1-Hexadecyl-sn-glycero-3-phosphocholine	76.7965	#999999	TRUE	481.354	[M+K]+	C24H52NO6P	Target List	kidney_lipid_pos_target_list	CAS (52691-62-0)	34.2521	-0.000589886	-0.00482289		featureID:106429 1-Hexadecyl-sn-glycero-3-phosphocholine [M+K]+
106490	416.333	416.341	1.04573	1.06573	216.336	220.474	3-Hydroxyhexadecanoylcarnitine	226.169	#1f78c8	TRUE	415.33	[M+H]+	C23H45NO5	Target List	kidney_lipid_pos_target_list	CAS (195207-76-2)	25.0908	-0.000229008	-0.00385901		featureID:106490 3-Hydroxyhexadecanoylcarnitine [M+H]+
106460	383.221	383.229	0.963222	0.983222	199.81	203.958	Foetidin	40.0134	#00e2e5	TRUE	382.22	[M+H]+	C24H30O4	Target List	lung_pos_952hit_071125	CAS (97165-40-7),HMDB (HMDB33271)	42.1942	0.00336272	0.0374416		featureID:106460 Foetidin [M+H]+
106461	421.181	421.189	0.914958	0.934958	189.214	193.35	Foetidin	26.9827	#00ff00	TRUE	382.22	[M+K]+	C24H30O4	Target List	lung_pos_952hit_071125	CAS (97165-40-7),HMDB (HMDB33271)	42.1942	0.00336272	0.0374416		featureID:106461 Foetidin [M+K]+
106474	339.285	339.292	0.91586	0.93586	190.821	194.988	Glycidyl oleate	391.359	#b2df8a	TRUE	338.281	[M+H]+	C21H38O3	Target List	kidney_lipid_pos_target_list	CAS (5431-33-4),KEGG (C19426)	30.406	-0.00080957	0.0152447		featureID:106474 Glycidyl oleate [M+H]+
106414	856.572	856.589	1.4748	1.4948	300.118	304.188	Hex2Cer 18:1;2O/14:0	8295.4	#778b00	TRUE	833.588	[M+Na]+	C44H83NO13	Target List	kidney_lipid_pos_target_list		20.9756	0.000832306	0.00039053		featureID:106414 Hex2Cer 18:1;2O/14:0 [M+Na]+
106415	834.586	834.603	1.46932	1.48932	299.127	303.198	Hex2Cer 18:1;2O/14:0	13761.9	#bebe00	TRUE	833.588	[M+H]+	C44H83NO13	Target List	kidney_lipid_pos_target_list		20.9756	0.000832306	0.00039053		featureID:106415 Hex2Cer 18:1;2O/14:0 [M+H]+
106488	424.338	424.346	1.00233	1.02233	207.235	211.37	Linoleoylcarnitine	245.232	#8b3b00	TRUE	423.334	[M+H]+	C25H45NO4	Target List	kidney_lipid_pos_target_list	CAS (36816-10-1)	26.9643	-0.000360103	0.00457809		featureID:106488 Linoleoylcarnitine [M+H]+
106479	510.354	510.364	1.11728	1.13728	229.793	233.907	LPC 17:0-SN2	187.714	#c8308c	TRUE	509.352	[M+H]+	C25H52NO7P	Target List	kidney_lipid_pos_target_list		79.8366	0.00389933	-0.00892939		featureID:106479 LPC 17:0-SN2 [M+H]+
106404	522.349	522.36	1.11311	1.13311	228.798	232.909	LPC 18:1-SN2	1151.49	#c814fa	TRUE	521.347	[M+H]+	C26H52NO7P	Target List	kidney_lipid_pos_target_list		40.2059	-0.000987691	-0.010342		featureID:106404 LPC 18:1-SN2 [M+H]+
106468	502.285	502.295	1.02421	1.04421	210.739	214.854	LPE 20:4	2052.19	#33a02c	TRUE	501.283	[M+H]+	C25H44NO7P	Target List	kidney_lipid_pos_target_list		15.4418	-0.0029201	-6.76641e-05		featureID:106468 LPE 20:4 [M+H]+
106457	522.252	522.262	1.04358	1.06358	214.507	218.618	LPE 20:5	381.165	#c814fa	TRUE	499.268	[M+Na]+	C25H42NO7P	Target List	kidney_lipid_pos_target_list		30.3944	-0.00264772	0.0033806		featureID:106457 LPE 20:5 [M+Na]+
106458	500.27	500.28	1.04382	1.06382	214.797	218.912	LPE 20:5	379.92	#0000ff	TRUE	499.268	[M+H]+	C25H42NO7P	Target List	kidney_lipid_pos_target_list		30.3944	-0.00264772	0.0033806		featureID:106458 LPE 20:5 [M+H]+
106459	538.224	538.235	1.05289	1.07289	216.258	220.366	LPE 20:5	548.667	#36648b	TRUE	499.268	[M+K]+	C25H42NO7P	Target List	kidney_lipid_pos_target_list		30.3944	-0.00264772	0.0033806		featureID:106459 LPE 20:5 [M+K]+
106418	766.476	766.492	1.41368	1.43368	288.214	292.292	LPE 38:9	10.1128	#1f78c8	TRUE	743.494	[M+Na]+	C43H70NO7P	Target List	kidney_lipid_pos_target_list		14.2491	0.00397199	0.0303607		featureID:106418 LPE 38:9 [M+Na]+
106419	782.447	782.463	1.38359	1.40359	281.978	286.054	LPE 38:9	104.645	#ff0000	TRUE	743.494	[M+K]+	C43H70NO7P	Target List	kidney_lipid_pos_target_list		14.2491	0.00397199	0.0303607		featureID:106419 LPE 38:9 [M+K]+
106420	744.493	744.508	1.37236	1.39236	279.937	284.017	LPE 38:9	3237.41	#33a02c	TRUE	743.494	[M+H]+	C43H70NO7P	Target List	kidney_lipid_pos_target_list		14.2491	0.00397199	0.0303607		featureID:106420 LPE 38:9 [M+H]+
106492	372.306	372.313	0.975607	0.995607	202.581	206.734	Myristoyl-L-carnitine	201.643	#33a02c	TRUE	371.302	[M+H]+	C21H41NO4	Target List	kidney_lipid_pos_target_list	CAS (25597-07-3)	40.7177	-0.00118178	-0.0182278		featureID:106492 Myristoyl-L-carnitine [M+H]+
106455	426.353	426.361	1.02738	1.04738	212.383	216.517	Oleoyl-L-carnitine	364.052	#c8308c	TRUE	425.351	[M+H]+	C25H47NO4	Target List	kidney_lipid_pos_target_list	CAS (13962-05-5)	17.0736	-0.000900309	0.00380543		featureID:106455 Oleoyl-L-carnitine [M+H]+
106456	448.338	448.347	1.0189	1.0389	210.311	214.439	Oleoyl-L-carnitine	179.402	#ff83fa	TRUE	425.351	[M+Na]+	C25H47NO4	Target List	kidney_lipid_pos_target_list	CAS (13962-05-5)	17.0736	-0.000900309	0.00380543		featureID:106456 Oleoyl-L-carnitine [M+Na]+
106426	400.338	400.346	1.01457	1.03457	210.154	214.297	Palmitoylcarnitine	1534	#b2df8a	TRUE	399.335	[M+H]+	C23H45NO4	Target List	kidney_lipid_pos_target_list	CAS (1935-18-8),KEGG (C02990)	8.48588	4.95171e-05	0.0008756		featureID:106426 Palmitoylcarnitine [M+H]+
106427	422.32	422.328	1.05063	1.07063	217.254	221.389	Palmitoylcarnitine	135.525	#cab2d6	TRUE	399.335	[M+Na]+	C23H45NO4	Target List	kidney_lipid_pos_target_list	CAS (1935-18-8),KEGG (C02990)	8.48588	4.95171e-05	0.0008756		featureID:106427 Palmitoylcarnitine [M+Na]+
106480	666.433	666.446	1.25105	1.27105	255.732	259.821	PAz-PC	1019.76	#ff83fa	TRUE	665.432	[M+H]+	C33H64NO10P	Target List	kidney_lipid_pos_target_list	CAS (117746-89-1)	128.072	0.0056246	-0.0137528		featureID:106480 PAz-PC [M+H]+
106411	622.437	622.45	1.24494	1.26494	254.847	258.941	PC 12:0_12:0	288.435	#8b3b00	TRUE	621.436	[M+H]+	C32H64NO8P	Target List	kidney_lipid_pos_target_list		85.4122	-0.000730599	-0.0169223		featureID:106411 PC 12:0_12:0 [M+H]+
106409	634.444	634.457	1.25215	1.27215	256.217	260.309	PC 12:0_13:1	145.957	#778b00	TRUE	633.443	[M+H]+	C33H64NO8P	Target List	kidney_lipid_pos_target_list		215.474	0.00619348	-0.0143151		featureID:106409 PC 12:0_13:1 [M+H]+
106432	786.538	786.553	1.43655	1.45655	292.746	296.822	PC 14:0_19:0	1239.5	#ff83fa	TRUE	747.585	[M+K]+	C41H82NO8P	Target List	kidney_lipid_pos_target_list		177.167	0.00484168	0.00330658		featureID:106432 PC 14:0_19:0 [M+K]+
106433	770.568	770.584	1.41024	1.43024	287.487	291.564	PC 14:0_19:0	291.139	#c814fa	TRUE	747.585	[M+Na]+	C41H82NO8P	Target List	kidney_lipid_pos_target_list		177.167	0.00484168	0.00330658		featureID:106433 PC 14:0_19:0 [M+Na]+
106434	748.582	748.597	1.41206	1.43206	288.006	292.086	PC 14:0_19:0	1554.71	#0000ff	TRUE	747.585	[M+H]+	C41H82NO8P	Target List	kidney_lipid_pos_target_list		177.167	0.00484168	0.00330658		featureID:106434 PC 14:0_19:0 [M+H]+
106464	760.575	760.59	1.3916	1.4116	283.751	287.829	PC 14:0_20:1	7996.76	#8b3b00	TRUE	759.576	[M+H]+	C42H82NO8P	Target List	kidney_lipid_pos_target_list		130.233	-0.00222092	-0.0095024		featureID:106464 PC 14:0_20:1 [M+H]+
106424	706.527	706.542	1.3543	1.3743	276.522	280.606	PC 15:0_15:0	1572.58	#a6cee3	TRUE	705.529	[M+H]+	C38H76NO8P	Target List	kidney_lipid_pos_target_list		49.6521	-0.00368196	-0.0206384		featureID:106424 PC 15:0_15:0 [M+H]+
106425	744.482	744.497	1.35563	1.37563	276.523	280.603	PC 15:0_15:0	655.755	#fb6496	TRUE	705.529	[M+K]+	C38H76NO8P	Target List	kidney_lipid_pos_target_list		49.6521	-0.00368196	-0.0206384		featureID:106425 PC 15:0_15:0 [M+K]+
106382	786.538	786.553	1.43655	1.45655	292.746	296.822	PC 16:0_17:0	1239.5	#36648b	TRUE	747.585	[M+K]+	C41H82NO8P	Target List	kidney_lipid_pos_target_list		177.167	0.00484168	-0.0147329		featureID:106382 PC 16:0_17:0 [M+K]+
106383	770.568	770.584	1.41024	1.43024	287.487	291.564	PC 16:0_17:0	291.139	#00e2e5	TRUE	747.585	[M+Na]+	C41H82NO8P	Target List	kidney_lipid_pos_target_list		177.167	0.00484168	-0.0147329		featureID:106383 PC 16:0_17:0 [M+Na]+
106384	748.582	748.597	1.41206	1.43206	288.006	292.086	PC 16:0_17:0	1554.71	#00ff00	TRUE	747.585	[M+H]+	C41H82NO8P	Target List	kidney_lipid_pos_target_list		177.167	0.00484168	-0.0147329		featureID:106384 PC 16:0_17:0 [M+H]+
106462	760.575	760.591	1.41026	1.43026	287.557	291.635	PC 16:0_18:1	21001	#778b00	TRUE	759.576	[M+H]+	C42H82NO8P	Target List	kidney_lipid_pos_target_list		45.6539	-0.00217356	0.000408608		featureID:106462 PC 16:0_18:1 [M+H]+
106401	788.608	788.623	1.4337	1.4537	292.152	296.227	PC 16:0_20:1	3380.43	#eee685	TRUE	787.608	[M+H]+	C44H86NO8P	Target List	kidney_lipid_pos_target_list		130.529	-0.000884316	-0.00279125		featureID:106401 PC 16:0_20:1 [M+H]+
106400	788.606	788.622	1.45226	1.47226	295.934	300.01	PC 18:0_18:1	7015.7	#999999	TRUE	787.606	[M+H]+	C44H86NO8P	Target List	kidney_lipid_pos_target_list		64.9668	-0.00267209	0.005196		featureID:106400 PC 18:0_18:1 [M+H]+
106391	812.601	812.617	1.45723	1.47723	296.796	300.869	PC 18:0_20:3	6689.94	#33a02c	TRUE	811.601	[M+H]+	C46H86NO8P	Target List	kidney_lipid_pos_target_list		130.575	-0.00745726	0.00549977		featureID:106391 PC 18:0_20:3 [M+H]+
106392	829.626	829.643	1.51531	1.53531	308.521	312.593	PC 18:0_20:3	6.74593	#6a33c2	TRUE	811.601	[M+NH4]+	C46H86NO8P	Target List	kidney_lipid_pos_target_list		130.575	-0.00745726	0.00549977		featureID:106392 PC 18:0_20:3 [M+NH4]+
106465	786.591	786.607	1.41733	1.43733	288.828	292.904	PC 18:1_18:1	7156.84	#a52a3c	TRUE	785.592	[M+H]+	C44H84NO8P	Target List	kidney_lipid_pos_target_list		43.7186	-0.00160431	-0.00762281		featureID:106465 PC 18:1_18:1 [M+H]+
106416	801.595	801.611	1.49094	1.51094	303.731	307.805	PC 18:1_18:2	8.38511	#8b3b00	TRUE	783.572	[M+NH4]+	C44H82NO8P	Target List	kidney_lipid_pos_target_list		29.7878	-0.00320245	0.00368903		featureID:106416 PC 18:1_18:2 [M+NH4]+
106417	784.574	784.59	1.45154	1.47154	295.814	299.89	PC 18:1_18:2	7442.37	#a52a3c	TRUE	783.572	[M+H]+	C44H82NO8P	Target List	kidney_lipid_pos_target_list		29.7878	-0.00320245	0.00368903		featureID:106417 PC 18:1_18:2 [M+H]+
106439	794.568	794.584	1.42424	1.44424	290.186	294.261	PC 19:0_18:5	1014.82	#bebe00	TRUE	793.567	[M+H]+	C45H80NO8P	Target List	liver_pos_target_list		182.231	0.00675816	-0.000456284		featureID:106439 PC 19:0_18:5 [M+H]+
106440	816.546	816.562	1.44167	1.46167	293.604	297.677	PC 19:0_18:5	529.671	#8b3b00	TRUE	793.567	[M+Na]+	C45H80NO8P	Target List	liver_pos_target_list		182.231	0.00675816	-0.000456284		featureID:106440 PC 19:0_18:5 [M+Na]+
106453	812.601	812.617	1.45723	1.47723	296.796	300.869	PC 22:0_16:3	6689.94	#999999	TRUE	811.601	[M+H]+	C46H86NO8P	Target List	kidney_lipid_pos_target_list		130.575	-0.00745726	0.000879256		featureID:106453 PC 22:0_16:3 [M+H]+
106454	829.626	829.643	1.51531	1.53531	308.521	312.593	PC 22:0_16:3	6.74593	#eee685	TRUE	811.601	[M+NH4]+	C46H86NO8P	Target List	kidney_lipid_pos_target_list		130.575	-0.00745726	0.000879256		featureID:106454 PC 22:0_16:3 [M+NH4]+
106466	832.57	832.586	1.44188	1.46188	293.552	297.623	PC 8:0_32:7	10427	#1f78c8	TRUE	831.571	[M+H]+	C48H82NO8P	Target List	kidney_lipid_pos_target_list		70.1441	-0.00712388	-0.000370435		featureID:106466 PC 8:0_32:7 [M+H]+
106478	888.632	888.65	1.50629	1.52629	306.351	310.419	PC 8:0_36:7	654.835	#eee685	TRUE	887.633	[M+H]+	C52H90NO8P	Target List	lung_pos_952hit_071125		203.848	-0.00692494	-0.00844938		featureID:106478 PC 8:0_36:7 [M+H]+
106470	522.349	522.36	1.11311	1.13311	228.798	232.909	PC O-18:1	1151.49	#ff7f00	TRUE	521.347	[M+H]+	C26H52NO7P	Target List	kidney_lipid_pos_target_list		40.2059	-0.000987691	0.00109957		featureID:106470 PC O-18:1 [M+H]+
106410	744.576	744.59	1.39583	1.41583	284.724	288.803	PC O-34:2	792.321	#bebe00	TRUE	743.576	[M+H]+	C42H82NO7P	Target List	kidney_lipid_pos_target_list		89.2112	-0.00712354	-0.00650768		featureID:106410 PC O-34:2 [M+H]+
106476	794.594	794.61	1.44219	1.46219	293.843	297.918	PC O-38:5	2780.35	#fdbf6f	TRUE	793.594	[M+H]+	C46H84NO7P	Target List	kidney_lipid_pos_target_list		93.3483	-0.00413731	0.00158344		featureID:106476 PC O-38:5 [M+H]+
106387	816.577	816.594	1.45181	1.47181	295.668	299.741	PC O-40:8	4840.79	#8b3b00	TRUE	815.577	[M+H]+	C48H82NO7P	Target List	kidney_lipid_pos_target_list		79.1383	-0.00482364	0.0113489		featureID:106387 PC O-40:8 [M+H]+
106435	838.561	838.577	1.46629	1.48629	298.488	302.559	PC O-40:8	801.846	#36648b	TRUE	815.577	[M+Na]+	C48H82NO7P	Target List	kidney_lipid_pos_target_list		79.1383	-0.00482364	-0.000403888		featureID:106435 PC O-40:8 [M+Na]+
106436	854.535	854.552	1.45115	1.47115	295.317	299.387	PC O-40:8	937.607	#00e2e5	TRUE	815.577	[M+K]+	C48H82NO7P	Target List	kidney_lipid_pos_target_list		79.1383	-0.00482364	-0.000403888		featureID:106436 PC O-40:8 [M+K]+
106438	833.604	833.62	1.50439	1.52439	306.272	310.344	PC O-40:8	23.5919	#778b00	TRUE	815.577	[M+NH4]+	C48H82NO7P	Target List	kidney_lipid_pos_target_list		79.1383	-0.00482364	-0.000403888		featureID:106438 PC O-40:8 [M+NH4]+
106487	838.561	838.577	1.44349	1.46349	293.845	297.916	PC O-42:11	448.052	#bebe00	TRUE	837.562	[M+H]+	C50H80NO7P	Target List	kidney_lipid_pos_target_list		121.178	-0.0054695	-0.00358099		featureID:106487 PC O-42:11 [M+H]+
106405	620.423	620.436	1.22849	1.24849	251.496	255.59	PE 8:0_19:1	243.971	#0000ff	TRUE	619.422	[M+H]+	C32H62NO8P	Target List	kidney_lipid_pos_target_list		46.7482	0.000929647	-0.0120524		featureID:106405 PE 8:0_19:1 [M+H]+
106469	550.344	550.355	1.14326	1.16326	234.691	238.796	PE 9:0_13:1	614.437	#6a33c2	TRUE	549.343	[M+H]+	C27H52NO8P	Target List	kidney_lipid_pos_target_list		67.5737	-0.000510006	0.00929979		featureID:106469 PE 9:0_13:1 [M+H]+
106444	810.478	810.495	1.37764	1.39764	280.599	284.672	PE O-18:3_22:6	893.953	#33a02c	TRUE	771.519	[M+K]+	C45H74NO7P	Target List	kidney_lipid_pos_target_list		45.2041	-0.00111343	0.00358203		featureID:106444 PE O-18:3_22:6 [M+K]+
106445	772.519	772.534	1.39892	1.41892	285.166	289.243	PE O-18:3_22:6	16591.4	#6a33c2	TRUE	771.519	[M+H]+	C45H74NO7P	Target List	kidney_lipid_pos_target_list		45.2041	-0.00111343	0.00358203		featureID:106445 PE O-18:3_22:6 [M+H]+
106473	610.364	610.376	1.1826	1.2026	242.188	246.284	PGPC	907.005	#fb6496	TRUE	609.363	[M+H]+	C29H56NO10P	Target List	kidney_lipid_pos_target_list	CAS (89947-79-5)	64.1869	-0.00128726	-0.00840848		featureID:106473 PGPC [M+H]+
106471	594.372	594.384	1.19608	1.21608	245.093	249.191	POV-PC	561.053	#ffd700	TRUE	593.371	[M+H]+	C29H56NO9P	Target List	kidney_lipid_pos_target_list	CAS (121324-31-0)	58.845	0.00148311	-7.22786e-05		featureID:106471 POV-PC [M+H]+
106441	799.515	799.531	1.47908	1.49908	301.329	305.403	PS 20:1_16:4	7.67751	#a52a3c	TRUE	781.491	[M+NH4]+	C42H72NO10P	Target List	kidney_lipid_pos_target_list		75.918	0.00387276	-0.00662182		featureID:106441 PS 20:1_16:4 [M+NH4]+
106442	782.493	782.508	1.38196	1.40196	281.647	285.723	PS 20:1_16:4	1709.96	#1f78c8	TRUE	781.491	[M+H]+	C42H72NO10P	Target List	kidney_lipid_pos_target_list		75.918	0.00387276	-0.00662182		featureID:106442 PS 20:1_16:4 [M+H]+
106443	820.447	820.463	1.3917	1.4117	283.405	287.478	PS 20:1_16:4	709.493	#ff0000	TRUE	781.491	[M+K]+	C42H72NO10P	Target List	kidney_lipid_pos_target_list		75.918	0.00387276	-0.00662182		featureID:106443 PS 20:1_16:4 [M+K]+
106430	856.501	856.518	1.44177	1.46177	293.396	297.466	PS 22:2_18:5	1364.26	#eee685	TRUE	833.519	[M+Na]+	C46H76NO10P	Target List	kidney_lipid_pos_target_list		117.169	-0.00258087	-0.0285714		featureID:106430 PS 22:2_18:5 [M+Na]+
106431	834.517	834.534	1.42623	1.44623	290.354	294.426	PS 22:2_18:5	1600.37	#c8308c	TRUE	833.519	[M+H]+	C46H76NO10P	Target List	kidney_lipid_pos_target_list		117.169	-0.00258087	-0.0285714		featureID:106431 PS 22:2_18:5 [M+H]+
106451	770.49	770.506	1.38712	1.40712	282.774	286.851	PS 9:0_26:4	3779.15	#cab2d6	TRUE	769.49	[M+H]+	C41H72NO10P	Target List	kidney_lipid_pos_target_list		47.9564	0.00144317	0.00231708		featureID:106451 PS 9:0_26:4 [M+H]+
106452	792.47	792.485	1.35013	1.37013	275.099	279.174	PS 9:0_26:4	220.173	#fdbf6f	TRUE	769.49	[M+Na]+	C41H72NO10P	Target List	kidney_lipid_pos_target_list		47.9564	0.00144317	0.00231708		featureID:106452 PS 9:0_26:4 [M+Na]+
106491	705.59	705.604	1.40477	1.42477	286.833	290.917	SM 21:0;2O/13:0	440.107	#ff0000	TRUE	704.59	[M+H]+	C39H81N2O6P	Target List	kidney_lipid_pos_target_list		113.063	0.0064228	-0.00019498		featureID:106491 SM 21:0;2O/13:0 [M+H]+
106412	811.667	811.683	1.46805	1.48805	299.007	303.08	SM 21:2;2O/21:1	1242.87	#a52a3c	TRUE	810.668	[M+H]+	C47H91N2O6P	Target List	kidney_lipid_pos_target_list		172.345	0.00609879	-0.046861		featureID:106412 SM 21:2;2O/21:1 [M+H]+
106481	787.666	787.682	1.46134	1.48134	297.79	301.866	SM 22:0;2O/18:1	429.797	#c814fa	TRUE	786.667	[M+H]+	C45H91N2O6P	Target List	kidney_lipid_pos_target_list		193.118	0.00546949	-0.00849585		featureID:106481 SM 22:0;2O/18:1 [M+H]+
106446	428.368	428.377	1.05301	1.07301	217.649	221.783	Stearoyl-L-carnitine	789.208	#ff7f00	TRUE	427.365	[M+H]+	C25H49NO4	Target List	kidney_lipid_pos_target_list	CAS (25597-09-5)	6.37119	-0.000657799	0.000119753		featureID:106446 Stearoyl-L-carnitine [M+H]+
106447	450.349	450.358	1.08097	1.10097	223.094	227.222	Stearoyl-L-carnitine	93.1677	#ffd700	TRUE	427.365	[M+Na]+	C25H49NO4	Target List	kidney_lipid_pos_target_list	CAS (25597-09-5)	6.37119	-0.000657799	0.000119753		featureID:106447 Stearoyl-L-carnitine [M+Na]+
